# Decoding the molecular logic of rapidly evolving ZAD zinc-finger proteins in *Drosophila*

**DOI:** 10.1101/2025.05.21.655257

**Authors:** Raku Saito, Yusuke Umemura, Shiho Makino, Takashi Fukaya

**Affiliations:** Laboratory of Transcription Dynamics, Research Center for Biological Visualization, Institute for Quantitative Biosciences, The University of Tokyo, Bunkyo-ku, Tokyo 113-0032, Japan; Department of Life Sciences, Graduate School of Arts and Sciences, The University of Tokyo, Bunkyo-ku, Tokyo 113-0032, Japan

## Abstract

The zinc-finger associated domain (ZAD)-containing C2H2 zinc-finger proteins (ZAD-ZnFs) represent the most abundant class of transcription factors that emerged during insect evolution, yet their molecular diversity and biological functions remain largely unclear. Here, we established a systematic CRISPR-based protein-tagging approach that enables direct, unambiguous comparison of nuclear localization and genome-wide binding profiles of endogenous ZAD-ZnFs in developing *Drosophila* embryos. Evidence is provided that a subset of ZAD-ZnFs forms nuclear condensates through the stacking of the N-terminal ZAD dimerization surface. Disruption of condensation activity leads to misregulation of genome-wide binding profiles and lethality, underscoring its functional and physiological significance in development. Importantly, integrative ChIP-seq and Micro-C data analyses reveal that many ZAD-ZnFs colocalize with core insulator proteins such as CTCF and CP190 to strengthen the formation of topological boundaries. We suggest that the diverse molecular functions of ZAD-ZnFs have evolutionally arisen from their ancestral role as insulator-binding proteins.
