## Supplementary material for "Decoding the molecular logic of rapidly evolving ZAD zinc-finger proteins in *Drosophila*": Table S1

### Sheet: sequence
Table S1
	Oligo DNAs for Knock-in gRNAs	Sequence		Oligo DNAs for full locus deletion gRNAs	Sequence
	su(Hw)_1	5́-GTCGAAAATAAGAAAAAACCTGT-3́		D19A_1	5́-GTCGACGCAAAACAACTACGCACT-3́
	su(Hw)_2	5́-AAACACAGGTTTTTTCTTATTTT-3́		D19A_2	5́-AAACAGTGCGTAGTTGTTTTGCGT-3́
	CTCF_1	5́-GTCGCTGATGGATATGATTGAGC-3́		D19A_3	5́-GTCGATTCAGCATAACCATCCAGA-3́
	CTCF_2	5́-AAACGCTCAATCATATCCATCAG-3́		D19A_4	5́-AAACTCTGGATGGTTATGCTGAAT-3́
	l(3)mbt_1	5́-GTCGCATTGACGAGGACGCCGATG-3́		D19B_1	5́-GTCGCGAGCGTACTCGTCGCTTG-3́
	l(3)mbt_2	5́-AAACCATCGGCGTCCTCGTCAATG-3́		D19B_2	5́-AAACCAAGCGACGAGTACGCTCG-3́
	BEAF-32_1	5́-GTCGTGAGGACTCAACGCTTGCCA-3́		D19B_3	5́-GTCGCATATAAGTTGCATAGCTAG-3́
	BEAF-32_2	5́-AAACTGGCAAGCGTTGAGTCCTCA-3́		D19B_4	5́-AAACCTAGCTATGCAACTTATATG-3́
	Cp190_1	5́-GTCGTGGGGTTAGTGCGGCGGCGA-3́		kipf_1	5́-GTCGCAAATGATCAGTGCGACGGT-3́
	Cp190_2	5́-AAACTCGCCGCCGCACTAACCCCA-3́		kipf_2	5́-AAACACCGTCGCACTGATCATTTG-3́
	fs(1)h-L_1	5́-GTCGAAATGTCCGTGCTTTGCAGT-3́		kipf_3	5́-GTCGAGCTCTAAAGATATATAAGA-3́
	fs(1)h-L_2	5́-AAACACTGCAAAGCACGGACATTT-3́		kipf_4	5́-AAACTCTTATATATCTTTAGAGCT-3́
	Nnk_1	5́-GTCGTGAAGACCCACTACCGCTCC-3́		Nnk_1	5́-GTCGTTGGCAGTCACCCAGAGACG-3́
	Nnk_2	5́-AAACGGAGCGGTAGTGGGTCTTCA-3́		Nnk_2	5́-AAACCGTCTCTGGGTGACTGCCAA-3́
	Odj_1	5́-GTCGGAAGCCATTCCCGATGGAG-3́		Nnk_3	5́-GTCGAGTTCTTCCGATTTGAACTG-3́
	Odj_2	5́-AAACCTCCATCGGGAATGGCTTC-3́		Nnk_4	5́-AAACCAGTTCAAATCGGAAGAACT-3́
	M1BP_1	5́-GTCGCAGAAACGTGAACTCAAGG-3́		CG30020_1	5́-GTCGATCGAGTGAATGCGCAGTCC-3́
	M1BP_2	5́-AAACCCTTGAGTTCACGTTTCTG-3́		CG30020_2	5́-AAACGGACTGCGCATTCACTCGAT-3́
	wek_1	5́-GTCGCAGAACTCGCGAGATGGCCA-3́		CG30020_3	5́-GTCGAGATGTGAAGCGTTTCTCTT-3́
	wek_2	5́-AAACTGGCCATCTCGCGAGTTCTG-3́		CG30020_4	5́-AAACAAGAGAAACGCTTCACATCT-3́
	CG17361_1	5́-GTCGAGGCCCAGTTGACCATGCAC-3́
	CG17361_2	5́-AAACGTGCATGGTCAACTGGGCCT-3́
	CG30020_1	5́-GTCGTTGCACCGCTCACATCCTTA-3́
	CG30020_2	5́-AAACTAAGGATGTGAGCGGTGCAA-3́
	idc_1	5́-GTCGCCGCACGGGAATCCGTAGCC-3́
	idc_2	5́-AAACGGCTACGGATTCCCGTGCGG-3́
	Zif_1	5́-GTCGCTCGTTCCCGCCCCCCTGCT-3́
	Zif_2	5́-AAACAGCAGGGGGGCGGGAACGAG-3́
	D19A_1	5́-GTCGGTCGATCTTCAGGGCATCC-3́
	D19A_2	5́-AAACGGATGCCCTGAAGATCGAC-3́
	D19B_1	5́-GTCGGAGGCGGAGGGCACCTCAG-3́
	D19B_2	5́-AAACCTGAGGTGCCCTCCGCCTC-3́
	trem_1	5́-GTCGAGATGTCAAGGGGGAAACGC-3́
	trem_2	5́-AAACGCGTTTCCCCCTTGACATCT-3́
	CG4282_1	5́-GTCGACGCAAAACAAGCCGAAAC-3́
	CG4282_2	5́-AAACGTTTCGGCTTGTTTTGCGT-3́
	dwg_1	5́-GTCGAACCGAAGTTCATGAGCAGC-3́
	dwg_2	5́-AAACGCTGCTCATGAACTTCGGTT-3́
	kipf_1	5́-GTCGAGGCACGAGCGTGGTCACAT-3́
	kipf_2	5́-AAACATGTGACCACGCTCGTGCCT-3́
	vasa_1	5́-GTCGTTGCTCTTCTTCCTCGACAT-3́
	vasa_2	5́-AAACATGTCGAGGAAGAAGAGCAA-3́
	Trl_1	5́-GTCGCAGAACGTCATACACATTG-3́
	Trl_2	5́-AAACCAATGTGTATGACGTTCTG-3́
