## Supplementary material for "Decoding the molecular logic of rapidly evolving ZAD zinc-finger proteins in *Drosophila*": Table S2

### Sheet: Phantom peaks
Table S2 : ChIP-seq false positive peaks (phantom peaks for FLAG antibody)
	Chr	start	end
	2R	19658441	19661814
	X	23216964	23217173
	3L	16773744	16776637
	X	9126319	9127055
	2R	14928132	14928579
	X	16456645	16457156
	2L	6480385	6480983
	3L	19260588	19260875
	X	7286138	7286503
	2L	8907303	8907771
	3R	25623449	25623959
	3L	19261189	19261505
	3R	23884954	23885426
	3R	20793833	20794260
	3R	15282521	15282863
	3R	4861740	4862189
	3R	6236549	6236984
	2L	3797423	3797883
	X	7529304	7529558
	2L	3000764	3001150
	2L	16330022	16331164
	2L	18859193	18859494
	X	8295548	8295898
	2R	12451914	12452348
	3R	26881420	26881762
	3R	22025384	22025644
	3R	29801079	29801335
	X	18794966	18797276
	2R	10740555	10740873
	2L	14117843	14118059
	3L	1746219	1746660
	2L	6373534	6377736
	3R	22074117	22074514
	2L	4834767	4835220
	X	607132	607454
	3R	6908147	6908360
	3R	30035936	30036379
	3R	12381100	12382674
	3L	6979983	6980223
	X	12206861	12207308
	2R	24969316	24969814
	2L	10721221	10721603
	2R	24664626	24665933
	3R	17082773	17084731
	X	20423802	20424183
	2R	7482793	7486152
	2R	19258043	19258361
	2R	4396613	4397093
	3R	13957868	13958267
	3L	22032595	22033002
	2R	18300064	18300338
	2R	20538418	20539177
	2R	8129596	8130008
	2L	221691	222028
	3R	23133831	23134040
	3R	31788389	31788713
	2L	5274123	5277191
	X	18544244	18544625
	X	1386865	1387286
	3R	10350035	10350342
	3R	30041403	30042763
	X	23283566	23283784
	X	10842872	10843172
	3L	26371909	26372254
	X	10768200	10768473
	2R	23108055	23108407
	2L	15729378	15730702
	2R	10615296	10615698
	2L	22151869	22152920
	3R	17799904	17800245
	3R	31739032	31739347
	3L	14775673	14776086
	3L	14175720	14177357
	2R	13043235	13043499
	X	7040921	7041678
	2L	1517585	1518143
	2L	21233745	21234091
	3R	6864969	6866136
	2L	22065334	22065693
	2L	8478054	8478266
	2L	13176729	13177095
	3L	16411563	16411895
	X	17751736	17752021
	3R	5217361	5217625
	3R	13257727	13258002
	3R	16742193	16742526
	3R	20958018	20958354
	2R	22686905	22688956
	3R	13403139	13403419
	3L	13378731	13379640
	3L	11693185	11693464
	X	18376402	18376697
	X	13616621	13617016
	2R	13506742	13507153
	X	10822082	10822448
	2L	6927079	6927416
	3R	15131797	15132049
	3R	16260955	16261195
	2L	21237044	21237299
	3R	6870837	6871074
	2L	2753427	2755269
	3R	1020966	1021329
	3R	13023385	13023730
	3L	16647873	16648087
	X	22277350	22277609
	3L	14282913	14283130
	3R	12654300	12654576
	3L	17339219	17339439
	X	23239429	23239764
	2R	9988899	9989162
	3L	7968762	7969074
	2R	8183751	8184057
	3R	16250029	16250257
	3R	9710947	9711158
	2R	6871695	6871982
	3R	15837794	15838107
	3L	17303732	17303994
	3R	8820642	8820887
	X	10808815	10809140
	2L	19563918	19564143
	2L	1516934	1517288
	2R	14242772	14243101
	3L	14969422	14970529
	3L	6594121	6594389
	3R	7091897	7092109
	2L	11071202	11072113
	2R	23653632	23654146
	X	2476656	2476997
	3L	1668640	1668870
	2L	9384879	9385094
	2L	16287567	16287943
	3R	11764422	11764685
	2L	2577907	2579500
	X	1512872	1513093
	2L	4454382	4454625
	3R	4796321	4796584
	X	2305571	2305859
	2R	12915826	12916061
	3R	15290577	15290877
	2R	326599	326823
	3R	18487162	18487499
	3R	16960402	16960716
	3L	20400016	20401292
	2R	10482933	10483638
	X	529867	530078
	2L	12546604	12546847
	2R	13556374	13556621
	3R	31193492	31194430
	2R	17871571	17872124
	3R	30043246	30043482
	2R	19451228	19451616
	2R	22803171	22803409
	X	3134751	3134965
	3L	14261587	14261837
	X	22866030	22866338
	X	6109779	6110157
	3L	19562436	19562931
	2R	20602874	20603336
	2R	14288465	14288815
	2L	4821729	4821945
	2L	9984615	9984864
	2R	12452993	12453333
	X	18793850	18794648
	2L	13003350	13003659
	X	6332931	6333220
	3L	17877282	17877558
	X	21345240	21345447
	2R	8205348	8205616
	3R	4333941	4334164
	3R	25595666	25595944
	3R	16798584	16798944
	3L	19563829	19564214
	2L	12520397	12520611
	X	17830700	17831045
	X	4139211	4139627
	X	4453956	4454176
	2R	20321778	20322028
	3R	4619743	4620020
	3L	8311228	8311604
	3L	2466648	2466954
	3R	7869727	7869941
	2L	901203	901465
	2R	7387202	7387424
	3R	15095614	15095924
	3R	21326905	21327243
	X	1889962	1890244
	3R	22563335	22563651
	3L	8676492	8676739
	3R	6812638	6812903
	3R	11352328	11352973
	3L	11832606	11832940
	2R	6183206	6184195
	3R	4433848	4434058
	3R	9024961	9025251
	3L	20396539	20397127
	2R	15380493	15380735
	3L	15509140	15509682
	2L	3606178	3606757
	3R	7086516	7087056
	X	8045819	8046039
	2L	2756026	2756266
	2R	13557043	13557275
	3L	14409545	14409930
	3R	4970734	4971115
	3L	22066175	22067084
	X	9089372	9089590
	3L	4694555	4694851
	2L	21629292	21629687
	3R	11221693	11221938
	2R	6152294	6152617
	X	7090708	7090915
	X	14249167	14249509
	2L	3069606	3069822
	X	7091311	7091545
	2L	12431783	12432030
	2L	4891958	4892219
	3R	21638525	21638770
	X	2428018	2428442
	2L	11815851	11816121
	2R	24033990	24034237
	2L	11076197	11076451
	X	20694400	20694611
	2L	3070453	3070706
	3L	9368623	9368930
	X	23375067	23375490
	2R	7482001	7482495
	3R	19934082	19934476
	2L	12235897	12236157
	X	2419647	2419863
	2L	182934	183281
	2L	21856049	21856289
	3R	14569251	14569592
	2R	23973936	23974158
	2L	16606859	16607135
	2R	10540398	10540651
	3R	16072003	16072291
	3L	16588205	16588466
	2L	13223950	13224258
	3L	3038227	3038529
	X	7084468	7084698
	3R	5624354	5624575
	2R	10534734	10535093
	3R	20292087	20292304
	2R	15890634	15890925
	2R	25227694	25228130
	X	1100084	1100312
	3R	19933438	19933790
	2R	15955618	15955876
	2R	6185901	6186185
	2L	3071615	3071830
	X	3861286	3861559
	2L	8403426	8403726
	X	19777432	19777674
	3R	6815324	6815580
	3R	8692238	8693922
	2L	4034438	4034737
	2L	2492877	2493208
	3L	11253874	11254137
	2R	9979502	9980460
	3R	21373761	21374026
	2L	10057003	10057233
	2L	3604823	3605940
	3L	3818716	3818965
	2L	8416428	8416662
	2R	21570166	21570401
	2R	25246619	25246886
	3L	24191046	24191296
	3R	18242418	18242912
	2L	13224790	13225099

### Sheet: ChIP-seq quality metrics
Table S2 : ChIP-seq quality metrics
	ChIP subject	fly strain	endogenous/transgene	input/IP	rep	FA(%)	Total reads number	reads number after trimming	aligned rate (unique mapping)	Library complexity (nonredundant fraction, NRF)	strand-shift profile (SSP)	Synthetic JSD
	BEAF32	BEAF32-GFP-3xFLAG(knock-in)	endogenous	FLAG-ChIP	rep1	1.8	16982681	16253239	0.9777	0.921	5.22623	0.522264
	BEAF32	BEAF32-GFP-3xFLAG(knock-in)	endogenous	FLAG-ChIP	rep2	1.8	21077457	20124765	0.9781	0.922	6.69811	0.59245
	CG17361	CG17361-GFP-3xFLAG(knock-in)	endogenous	FLAG-ChIP	rep1	1.8	26718269	25052806	0.972	0.917	1.68444	0.259463
	CG17361	CG17361-GFP-3xFLAG(knock-in)	endogenous	FLAG-ChIP	rep2	1.8	41906756	39651766	0.9735	0.915	1.95587	0.305722
	CG2678RA	CG2678RA-GFP-3xFLAG(knock-in)	endogenous	FLAG-ChIP	rep1	1.8	21592295	20907614	0.8845	0.738	2.95305	0.359361
	CG2678RA	CG2678RA-GFP-3xFLAG(knock-in)	endogenous	FLAG-ChIP	rep2	1.8	18106640	17556031	0.9681	0.804	1.97936	0.302643
	CG30020	CG30020-GFP-3xFLAG(knock-in)	endogenous	FLAG-ChIP	rep1	1.8	30019415	28969347	0.9675	0.876	2.39784	0.328535
	CG30020	CG30020-GFP-3xFLAG(knock-in)	endogenous	FLAG-ChIP	rep2	1.8	15171506	14579805	0.9678	0.782	10.856	0.61512
	CG30020deltaZAD	CG30020ΔZAD-GFP-3xFLAG	transgene	FLAG-ChIP	rep1	1.8	12243688	11770768	0.9663	0.816	4.13754	0.411522
	CG30020deltaZAD	CG30020ΔZAD-GFP-3xFLAG	transgene	FLAG-ChIP	rep2	1.8	11819066	11300671	0.9708	0.843	4.11819	0.412943
	CG30020WT	CG30020WT-GFP-3xFLAG	transgene	FLAG-ChIP	rep1	1.8	16437266	15803005	0.9653	0.916	3.45282	0.379598
	CG30020WT	CG30020WT-GFP-3xFLAG	transgene	FLAG-ChIP	rep2	1.8	13718917	13151684	0.9728	0.902	5.15516	0.440564
	CG4282	CG4282-GFP-3xFLAG(knock-in)	endogenous	FLAG-ChIP	rep1	1.8	13907987	13133353	0.9722	0.855	1.72331	0.266514
	CG4282	CG4282-GFP-3xFLAG(knock-in)	endogenous	FLAG-ChIP	rep2	1.8	38262898	36664970	0.9699	0.905	1.41293	0.249203
	CG4936	CG4936-GFP-3xFLAG(knock-in)	endogenous	FLAG-ChIP	rep1	1.8	43036570	41510014	0.9563	0.99	5.51958	0.625522
	CG4936	CG4936-GFP-3xFLAG(knock-in)	endogenous	FLAG-ChIP	rep2	1.8	19764552	19089419	0.972	0.949	3.7915	0.479042
	CP190	CP190-GFP-3xFLAG(knock-in)	endogenous	FLAG-ChIP	rep1	1.8	13454943	13025855	0.9717	0.926	3.61586	0.403533
	CP190	CP190-GFP-3xFLAG(knock-in)	endogenous	FLAG-ChIP	rep2	1.8	33412263	31689079	0.973	0.955	2.15267	0.384499
	CTCF	CTCF-GFP-3xFLAG(knock-in)	endogenous	FLAG-ChIP	rep1	1.8	65941106	62904213	0.9533	0.967	6.59222	0.701232
	CTCF	CTCF-GFP-3xFLAG(knock-in)	endogenous	FLAG-ChIP	rep2	1.8	16556142	15960846	0.9738	0.9	8.55362	0.630234
	D19A	D19A-GFP-3xFLAG(knock-in)	endogenous	FLAG-ChIP	rep1	1.8	16091010	15283583	0.967	0.818	1.38128	0.218702
	D19A	D19A-GFP-3xFLAG(knock-in)	endogenous	FLAG-ChIP	rep2	1.8	43263897	41367261	0.9649	0.836	1.41853	0.236257
	D19B	D19B-GFP-3xFLAG(knock-in)	endogenous	FLAG-ChIP	rep1	1.8	14460742	13861493	0.9443	0.9	2.61465	0.344563
	D19B	D19B-GFP-3xFLAG(knock-in)	endogenous	FLAG-ChIP	rep2	1.8	36989360	35333740	0.9711	0.961	1.34216	0.22015
	D19BWT in delta19B	D19BWT-GFP-3xFLAG in ΔD19B	transgene	FLAG-ChIP	rep1	1.8	13881035	13092759	0.9719	0.898	1.93451	0.274476
	D19BWT in delta19B	D19BWT-GFP-3xFLAG in ΔD19B	transgene	FLAG-ChIP	rep2	1.8	37623129	35895174	0.9682	0.957	1.38008	0.22863
	D19BΔZAD in deltaD19B	D19BΔZAD-GFP-3xFLAG in ΔD19B	transgene	FLAG-ChIP	rep1	1.8	13265851	12512491	0.9682	0.886	2.59336	0.324544
	D19BΔZAD in deltaD19B	D19BΔZAD-GFP-3xFLAG in ΔD19B	transgene	FLAG-ChIP	rep2	1.8	51803969	49630265	0.9701	0.995	1.57829	0.271251
	fs1hL	fs1hL-GFP-3xFLAG(knock-in)	endogenous	FLAG-ChIP	rep1	1.8	26076461	25114004	0.9795	0.841	5.92467	0.530768
	fs1hL	fs1hL-GFP-3xFLAG(knock-in)	endogenous	FLAG-ChIP	rep2	1.8	14941680	14489318	0.9695	0.873	2.18636	0.315146
	GAF	GAF-GFP-3xFLAG(knock-in)	endogenous	FLAG-ChIP	rep1	1.8	20320712	19450111	0.5902	0.894	4.18671	0.393427
	GAF	GAF-GFP-3xFLAG(knock-in)	endogenous	FLAG-ChIP	rep2	1.8	11945639	11329540	0.973	0.93	2.94406	0.327785
	L3mbt	L3mbt-GFP-3xFLAG(knock-in)	endogenous	FLAG-ChIP	rep1	1.8	46254503	44089244	0.9754	0.974	3.64997	0.441301
	L3mbt	L3mbt-GFP-3xFLAG(knock-in)	endogenous	FLAG-ChIP	rep2	1.8	27518471	26393367	0.9747	0.928	2.30025	0.323591
	M1BP	M1BP-GFP-3xFLAG(knock-in)	endogenous	FLAG-ChIP	rep1	1.8	18917028	18121789	0.9771	0.909	15.3963	0.717061
	M1BP	M1BP-GFP-3xFLAG(knock-in)	endogenous	FLAG-ChIP	rep2	1.8	19941768	19101658	0.9699	0.952	3.45374	0.432795
	Nnk	Nnk-GFP-3xFLAG(knock-in)	endogenous	FLAG-ChIP	rep1	1.8	35455851	34129592	0.9739	0.847	3.79702	0.447018
	Nnk	Nnk-GFP-3xFLAG(knock-in)	endogenous	FLAG-ChIP	rep2	1.8	34481215	33284440	0.9671	0.869	2.87946	0.386069
	NnkΔZAD	NnkΔZAD-GFP-3xFLAG	transgene	FLAG-ChIP	rep1	1.8	14387075	13800204	0.963	0.942	1.39362	0.240178
	NnkΔZAD	NnkΔZAD-GFP-3xFLAG	transgene	FLAG-ChIP	rep2	1.8	12965816	12480819	0.9748	0.93	1.64232	0.260349
	NnkWT	NnkWT-GFP-3xFLAG	transgene	FLAG-ChIP	rep1	1.8	16408249	15794314	0.971	0.883	5.63591	0.489308
	NnkWT	NnkWT-GFP-3xFLAG	transgene	FLAG-ChIP	rep2	1.8	13482529	12966776	0.9757	0.888	7.80191	0.549399
	Odj	Odj-GFP-3xFLAG(knock-in)	endogenous	FLAG-ChIP	rep1	1.8	36260903	34968784	0.974	0.923	2.5601	0.407142
	Odj	Odj-GFP-3xFLAG(knock-in)	endogenous	FLAG-ChIP	rep2	1.8	14765170	14187008	0.9777	0.931	4.44664	0.460234
	SuHw	SuHw-GFP-3xFLAG(knock-in)	endogenous	FLAG-ChIP	rep1	1.8	28416721	27167240	0.9746	0.942	3.24978	0.437911
	SuHw	SuHw-GFP-3xFLAG(knock-in)	endogenous	FLAG-ChIP	rep2	1.8	18942013	18219203	0.974	0.941	5.33718	0.512709
	Trem	Trem-GFP-3xFLAG(knock-in)	endogenous	FLAG-ChIP	rep1	1.8	13367663	12577211	0.973	0.894	2.48797	0.365609
	Trem	Trem-GFP-3xFLAG(knock-in)	endogenous	FLAG-ChIP	rep2	1.8	52311247	50065918	0.9735	0.995	1.68294	0.364471
	Wek	Wek-GFP-3xFLAG(knock-in)	endogenous	FLAG-ChIP	rep1	1.8	20055023	19308704	0.9677	0.732	6.21682	0.509195
	Wek	Wek-GFP-3xFLAG(knock-in)	endogenous	FLAG-ChIP	rep2	1.8	25101426	24272229	0.9696	0.773	5.36882	0.499979
	control	yw (used for FLAG-ChIP)	endogenous	FLAG-ChIP	rep1	1.8	39844518	37712320	0.9607	0.898	1.26621	0.212846
	control	yw (used for FLAG-ChIP)	endogenous	FLAG-ChIP	rep2	1.8	16313468	15797753	0.9536	0.756	1.32736	0.229656
	Zelda	Zelda-GFP-3xFLAG(knock-in)	endogenous	FLAG-ChIP	rep1	1.8	14786112	14135486	0.9642	0.878	1.69193	0.24146
	Zelda	Zelda-GFP-3xFLAG(knock-in)	endogenous	FLAG-ChIP	rep2	1.8	15700999	14990970	0.9519	0.839	1.87416	0.257782
	Zif	Zif-GFP-3xFLAG(knock-in)	endogenous	FLAG-ChIP	rep1	1.8	38516958	36462055	0.9727	0.884	3.02209	0.462223
	Zif	Zif-GFP-3xFLAG(knock-in)	endogenous	FLAG-ChIP	rep2	1.8	16739130	16180770	0.978	0.889	7.41844	0.592025
	Zw5	Zw5-GFP-3xFLAG(knock-in)	endogenous	FLAG-ChIP	rep1	1.8	24202114	23333681	0.9635	0.793	3.24566	0.411715
	Zw5	Zw5-GFP-3xFLAG(knock-in)	endogenous	FLAG-ChIP	rep2	1.8	16093024	15612044	0.9681	0.818	2.20148	0.318439
	control	yw (used for Pol II-ChIP)	endogenous	Pol2-ChIP	rep1	1.8	23892221	22975140	0.8806	0.957	6.56447	0.639583
	control	yw (used for Pol II-ChIP)	endogenous	Pol2-ChIP	rep2	1.8	20457905	19606014	0.9832	0.94	6.59133	0.636872
	BEAF32	BEAF32-GFP-3xFLAG(knock-in)	endogenous	input	rep1	1.8	2677447	2565043	0.9601	0.975	1.27984	0.214641
	BEAF32	BEAF32-GFP-3xFLAG(knock-in)	endogenous	input	rep2	1.8	3720257	3573058	0.9687	0.968	1.27583	0.204452
	CG17361	CG17361-GFP-3xFLAG(knock-in)	endogenous	input	rep1	1.8	2646592	2501130	0.969	0.956	1.26609	0.231567
	CG17361	CG17361-GFP-3xFLAG(knock-in)	endogenous	input	rep2	1.8	2434977	2287750	0.9683	0.957	1.27836	0.242499
	CG2678RA	CG2678RA-GFP-3xFLAG(knock-in)	endogenous	input	rep1	1.8	1455302	1407575	0.9677	0.964	1.33296	0.279939
	CG2678RA	CG2678RA-GFP-3xFLAG(knock-in)	endogenous	input	rep2	1.8	4229281	4086633	0.9724	0.987	1.21785	0.230016
	CG30020	CG30020-GFP-3xFLAG(knock-in)	endogenous	input	rep1	1.8	2841519	2737308	0.968	0.964	1.31638	0.227326
	CG30020	CG30020-GFP-3xFLAG(knock-in)	endogenous	input	rep2	1.8	6534922	6287791	0.9727	0.982	1.20784	0.2185
	CG30020ΔZAD	CG30020ΔZAD-GFP-3xFLAG	transgene	input	rep1	1.8	4774680	4591595	0.9607	0.985	1.2177	0.206593
	CG30020ΔZAD	CG30020ΔZAD-GFP-3xFLAG	transgene	input	rep2	1.8	5916923	5682557	0.9602	0.983	1.22669	0.231048
	CG30020WT	CG30020WT-GFP-3xFLAG	transgene	input	rep1	1.8	3573403	3429300	0.963	0.987	1.22418	0.224427
	CG30020WT	CG30020WT-GFP-3xFLAG	transgene	input	rep2	1.8	6904947	6664481	0.9625	0.983	1.20272	0.216874
	CG4282	CG4282-GFP-3xFLAG(knock-in)	endogenous	input	rep1	1.8	3256514	3077865	0.9713	0.961	1.2607	0.220797
	CG4282	CG4282-GFP-3xFLAG(knock-in)	endogenous	input	rep2	1.8	1559134	1468317	0.9705	0.966	1.299	0.240229
	CG4936	CG4936-GFP-3xFLAG(knock-in)	endogenous	input	rep1	1.8	4490473	4334247	0.9691	0.973	1.28888	0.230578
	CG4936	CG4936-GFP-3xFLAG(knock-in)	endogenous	input	rep2	1.8	3931646	3796033	0.9715	0.985	1.21848	0.223116
	CP190	CP190-GFP-3xFLAG(knock-in)	endogenous	input	rep1	1.8	2985959	2888694	0.9737	0.987	1.21573	0.218498
	CP190	CP190-GFP-3xFLAG(knock-in)	endogenous	input	rep2	1.8	1517378	1443913	0.9701	0.956	1.30219	0.249274
	CTCF	CTCF-GFP-3xFLAG(knock-in)	endogenous	input	rep1	1.8	3125644	2983740	0.968	0.942	1.25487	0.21214
	CTCF	CTCF-GFP-3xFLAG(knock-in)	endogenous	input	rep2	1.8	4511344	4344581	0.9707	0.986	1.22246	0.23392
	D19A	D19A-GFP-3xFLAG(knock-in)	endogenous	input	rep1	1.8	2522543	2386003	0.9687	0.958	1.26455	0.237178
	D19A	D19A-GFP-3xFLAG(knock-in)	endogenous	input	rep2	1.8	3768074	3553604	0.9681	0.962	1.25814	0.235399
	D19B	D19B-GFP-3xFLAG(knock-in)	endogenous	input	rep1	1.8	5383213	5158508	0.9703	0.984	1.23439	0.214168
	D19B	D19B-GFP-3xFLAG(knock-in)	endogenous	input	rep2	1.8	1936485	1829107	0.9693	0.961	1.28592	0.226835
	D19BWTinΔD19B	D19BWT-GFP-3xFLAG in ΔD19B	transgene	input	rep1	1.8	1670221	1577134	0.9696	0.966	1.29566	0.229914
	D19BWTinΔD19B	D19BWT-GFP-3xFLAG in ΔD19B	transgene	input	rep2	1.8	2921718	2756677	0.9659	0.961	1.28267	0.21834
	D19BΔZADinΔD19B	D19BΔZAD-GFP-3xFLAG in ΔD19B	transgene	input	rep1	1.8	1691237	1597952	0.9681	0.957	1.30412	0.233953
	D19BΔZADinΔD19B	D19BΔZAD-GFP-3xFLAG in ΔD19B	transgene	input	rep2	1.8	1627786	1541928	0.9641	0.955	1.33344	0.246191
	fs1hL	fs1hL-GFP-3xFLAG(knock-in)	endogenous	input	rep1	1.8	7715914	7456812	0.9665	0.972	1.26595	0.214807
	fs1hL	fs1hL-GFP-3xFLAG(knock-in)	endogenous	input	rep2	1.8	5316006	5138754	0.969	0.986	1.21729	0.222257
	GAF	GAF-GFP-3xFLAG(knock-in)	endogenous	input	rep1	1.8	5231373	4979891	0.9682	0.956	1.2363	0.198152
	GAF	GAF-GFP-3xFLAG(knock-in)	endogenous	input	rep2	1.8	4851454	4599719	0.9726	0.96	1.26348	0.199777
	L3mbt	L3mbt-GFP-3xFLAG(knock-in)	endogenous	input	rep1	1.8	10327133	9893309	0.9691	0.951	1.24926	0.206043
	L3mbt	L3mbt-GFP-3xFLAG(knock-in)	endogenous	input	rep2	1.8	1427442	1373893	0.9687	0.97	1.30285	0.263364
	M1BP	M1BP-GFP-3xFLAG(knock-in)	endogenous	input	rep1	1.8	2561822	2445448	0.9712	0.967	1.29929	0.222152
	M1BP	M1BP-GFP-3xFLAG(knock-in)	endogenous	input	rep2	1.8	4775288	4582442	0.9661	0.965	1.27266	0.223157
	Nnk	Nnk-GFP-3xFLAG(knock-in)	endogenous	input	rep1	1.8	901413	872248	0.9701	0.972	1.37335	0.272729
	Nnk	Nnk-GFP-3xFLAG(knock-in)	endogenous	input	rep2	1.8	3479899	3381739	0.9698	0.965	1.30766	0.23779
	NnKdeltaZAD	NnKdeltaZAD-GFP-3xFLAG	transgene	input	rep1	1.8	7044664	6780562	0.9715	0.983	1.20114	0.212157
	NnkdeltaZAD	NnKdeltaZAD-GFP-3xFLAG	transgene	input	rep2	1.8	5976814	5753387	0.9686	0.987	1.21184	0.203404
	NnkWT	NnkWT-GFP-3xFLAG	transgene	input	rep1	1.8	3861993	3722877	0.9623	0.987	1.22841	0.219187
	NnkWT	NnkWT-GFP-3xFLAG	transgene	input	rep2	1.8	5337006	5120781	0.9646	0.988	1.21333	0.207347
	Odj	Odj-GFP-3xFLAG(knock-in)	endogenous	input	rep1	1.8	3183894	3089658	0.9658	0.972	1.27977	0.248272
	Odj	Odj-GFP-3xFLAG(knock-in)	endogenous	input	rep2	1.8	2479078	2387482	0.9712	0.984	1.23052	0.229376
	SuHw	SuHw-GFP-3xFLAG(knock-in)	endogenous	input	rep1	1.8	1450119	1398449	0.9688	0.965	1.30353	0.258953
	SuHw	SuHw-GFP-3xFLAG(knock-in)	endogenous	input	rep2	1.8	5426826	5238144	0.9723	0.984	1.20088	0.218907
	Trem	Trem-GFP-3xFLAG(knock-in)	endogenous	input	rep1	1.8	1721640	1617700	0.9703	0.964	1.28406	0.237969
	Trem	Trem-GFP-3xFLAG(knock-in)	endogenous	input	rep2	1.8	1298477	1225555	0.9686	0.964	1.33916	0.260485
	Wek	Wek-GFP-3xFLAG(knock-in)	endogenous	input	rep1	1.8	4075731	3927816	0.9684	0.969	1.28522	0.23725
	Wek	Wek-GFP-3xFLAG(knock-in)	endogenous	input	rep2	1.8	3504924	3402280	0.9663	0.966	1.30134	0.236208
	control	yw (used for FLAG-ChIP)	endogenous	input	rep1	1.8	2486069	2351903	0.9607	0.973	1.29199	0.239071
	control	yw (used for FLAG-ChIP)	endogenous	input	rep2	1.8	3109397	2989544	0.9622	0.985	1.23442	0.231483
	Zelda	Zelda-GFP-3xFLAG(knock-in)	endogenous	input	rep1	1.8	5834061	5547765	0.9698	0.951	1.25569	0.192149
	Zelda	Zelda-GFP-3xFLAG(knock-in)	endogenous	input	rep2	1.8	3358250	3183778	0.9693	0.962	1.26898	0.203997
	Zif	Zif-GFP-3xFLAG(knock-in)	endogenous	input	rep1	1.8	3756943	3583347	0.9674	0.977	1.30773	0.210565
	Zif	Zif-GFP-3xFLAG(knock-in)	endogenous	input	rep2	1.8	5689191	5494362	0.9711	0.986	1.22145	0.207301
	Zw5	Zw5-GFP-3xFLAG(knock-in)	endogenous	input	rep1	1.8	2863974	2758861	0.9666	0.968	1.30151	0.247382
	Zw5	Zw5-GFP-3xFLAG(knock-in)	endogenous	input	rep2	1.8	6293622	6089632	0.9725	0.984	1.2098	0.208726
	control	yw (used for Pol II-ChIP)	endogenous	input	rep1	1.8	3947240	3777721	0.9635	0.973	1.30619	0.209272
	control	yw (used for Pol II-ChIP)	endogenous	input	rep2	1.8	6271033	6013835	0.9644	0.97	1.29766	0.206725
