## Supplementary material for "Decoding the molecular logic of rapidly evolving ZAD zinc-finger proteins in *Drosophila*": Table S3

### Sheet: Sheet1
Table S3
		D19A to D19B	D19A to BroN
	ZnF1	IDCHICHQKFKKAIRYEEHMKY-H	ID--CHI--CHQKFKKAIR----YE---E---HMKY---H
		||||||||||||||||||||| |	| | | | | |
		IDCHICHQKFKKAIRYEEHMK-HH	--HEC--QVC---------GVVLY-NRLELKQH---IRQH
	ZnF2	FQCK-VET-CK-KGFTTANGLRI-HID--HAH	FQ--CKVET-CK-KGFT--T-ANGLRI---HIDHA---H
		||| || | |||||||||| | |||	|| | | | | | | | |
		FQC-TVE-SC-RKGFTTANGLR-VH--VEHAH	--HKCK---FC-PK--TFSTVA---R-LKSH----QLTH
	ZnF3	HA-CIA--EGCG-KT-FP-R-VRLLT-FHMKK-VH	HA--CIAEG--CGKT-FPR----VRL--L-TFHMK-KV--H
		| | ||| | | | | || ||| | ||	| | | | | | | | |
		H-PC--TYEGC-NK-SF-ARPV-LL-SFHM-KRVH	--YSC----DMC---LF--ETSTV--SQLRT-H--YK-ERH
	ZnF4	FPCTECDT--VFRCPTALKKHMYKH	FP-CTE--CDTV---FRCPTALK---K---HMYK--H
		|||||| |||||||||||||||	| | | | | | || |
		FPCTEC--EKVFRCPTALKKHMYKH	-PYC--IYC---NKKF---T---SQYKFENHM--FVH
	ZnF5	YP--CN-ICGKRFV-INSA-LRDHLM-RH	YP-CNI--CGKRFVI-NSAL----RD----HLMR----H
		| |||||| ||| ||||| ||	| | | | | | | |
		--FAC-EICGKRF-PINS-VLRDHL-LRH	Y-RC--ELC------TN--LYNMKR-LLIKH---YKTVH
	ZnF6	HVCPYCGVGKTTRQEWNA-HILTH	HV--CPY-CGVG------KTT--RQEWNAHILT---H
		||||||||||||||||| |||||	|| | ||| | | | |
		HVCPYCGVGKTTRQEWN-KHILTH	--FECP-RC---IRSFAAKTTLSR-----H-L-QRSH
	ZnF7	FK--CRQCDHASHNKQALS-NHVKVVH	FK--CRQ--CDHASHNKQA----LSN-----HVKVV----H
		|||||||||||||| |||||||	| | | | | | |
		--YECRQCDHASHNKQAL-ANHVKVVH	--HIC--KLC-----N-Q-TFDEL--GKLVKH----EMELH
	ZnF8	FACQYCGKTFGKSHACKV-HERSH	FA--CQY--CGK-TFGKSHAC-------KV-HE--RSH
		||||||||||||||||| |||||	| | | | | | | |
		FACQYCGKTFGKSHACK-IHERSH	--HKC--AIC--NT---S---YRTLTLLK-FH-MKR-H
	ZnF9	CV-CKICGKI-FLC-EKS-LTKHLKTH	CV--CKI-CG-KI-FLC----EKSLTK--HLKT---H
		| |||||| || || ||||||||	|| | | | | | | | |
		C-ECKICGK-VFL-FEK-GLTKHLKTH	--SQCK-LC-PK-SF--VTIAE--L--ERH--TKAKH
	ZnF10	HICPG-CGRA--FNNIG---NMKLHYKII--H	HI--CP---GCGR---AFNNIGNMK--L--HY-KII--H
		|||| || | | ||||||| |	| || | || | | | | |
		HICP-DCG--KGF-N--HVSNMKLHYK--VVH	--LRC-FMDGC-RKTFAF------KHHLIRH-QK--ASH
	ZnF11	FA-CRFCPKRFSKA--QI-LRHHEW-IH	FA--CRF--CP-KRFS--KAQILR---H---HEWI---H
		| |||||||| | | ||||| ||	| | | | | | |
		F-CCRFCPKRF--AKKQ-YLRHHE-YIH	--YIC--PVC-NK---EEK-----SNVHLKNH---MSVH
	ZnF12	F-ECKI-CGKHFRQETA--LKK-HI-KT-H	FE--C-KIC-------GKHFRQETALKK--H--IKT-H
		||| |||||||| | | | | |	| | | | | | | | |
		-YECK-VCGKHFRQE--QVL-KTH-MK-VH	--YKCPK-CDRSYLRRG---R----L--VTHALI--IH
